# Inflammaging in human photoexposed skin: Early onset of senescence and imbalanced epidermal homeostasis across the decades

**DOI:** 10.1101/2022.03.28.486066

**Authors:** Bradley B. Jarrold, Christina Yan Ru Tan, Chin Yee Ho, Ai Ling Soon, TuKiet T. Lam, Xiaojing Yang, Calvin Nguyen, Wei Guo, Yap Ching Chew, Yvonne M. DeAngelis, Lydia Costello, Paola De Los Santos Gomez, Stefan Przyborski, Sophie Bellanger, Oliver Dreesen, Alexa B. Kimball, John E. Oblong

## Abstract

Inflammaging is a theory of aging which purports that low-level chronic inflammation leads to cellular dysfunction and premature aging of surrounding tissue. Skin is susceptible to inflammaging because it is the first line of defense from the environment, particularly solar radiation. To better understand the impact of aging and photoexposure on epidermal biology we performed a systems biology-based analysis of photoexposed face and arm and photoprotected buttock sites from women between the ages of 20’s to 70’s. Biopsies were analyzed by histology, transcriptomics, and proteomics and skin surface biomarkers collected from tape strips. We identified morphological changes with age of epidermal thinning, rete ridge pathlength loss, and stratum corneum thickening. The SASP biomarkers IL-8 and IL-1RA/IL1-α were consistently elevated in face across age and *cis/trans*-urocanic acid were elevated in arms and face with age. In older arms, the DNA damage response biomarker 53BP1 showed higher puncti numbers in basal layers and epigenetic aging was accelerated. Genes associated with differentiation and senescence show increasing expression in the 30’s whereas genes associated with hypoxia and glycolysis increase in the 50’s. Proteomics comparing 60’s vs 20’s confirmed elevated levels of differentiation and glycolytic related proteins. Representative immunostaining for proteins of differentiation, senescence, and oxygen sensing/hypoxia shows similar relationships. This systems biology-based analysis provides a body of evidence that young photoexposed skin is undergoing inflammaging. We propose the presence of chronic inflammation in young skin contributes to an imbalance of epidermal homeostasis that leads to a prematurely aged appearance during later life.
