## Supplemental Table 2 for "Inflammaging in human photoexposed skin: Early onset of senescence and imbalanced epidermal homeostasis across the decades"

### Sheet: Epidermal dorsal arm
Table 1. Complete list of detected peptides and corresponding protein associations
Accession	Peptide count	Peptides used for quantitation	Confidence score	Anova (p)*	Max fold change	Highest mean condition	Lowest mean condition	Description
K22E_HUMAN	45	45	4001.18	4.66323e-06	1.5715	Age 60	Age 20	Keratin, type II cytoskeletal 2 epidermal OS=Homo sapiens GN=KRT2 PE=1 SV=2
CDSN_HUMAN	2	2	123.64	5.27154e-06	2.43764	Age 60	Age 20	Corneodesmosin OS=Homo sapiens GN=CDSN PE=1 SV=3
FBX50_HUMAN	1	1	99.35	0.000105256	2.38424	Age 60	Age 20	F-box only protein 50 OS=Homo sapiens GN=NCCRP1 PE=1 SV=1
K1C10_HUMAN	34	34	3323.76	0.000116155	1.49555	Age 60	Age 20	Keratin, type I cytoskeletal 10 OS=Homo sapiens GN=KRT10 PE=1 SV=6
DSC1_HUMAN	9	9	683.6	0.000850877	1.47618	Age 60	Age 20	Desmocollin-1 OS=Homo sapiens GN=DSC1 PE=1 SV=2
DIAP2_HUMAN	1	1	41.59	0.000856617	2.02506	Age 60	Age 20	Protein diaphanous homolog 2 OS=Homo sapiens GN=DIAPH2 PE=1 SV=1
GGCT_HUMAN	1	1	61.73	0.00101707	2.7053	Age 60	Age 20	Gamma-glutamylcyclotransferase OS=Homo sapiens GN=GGCT PE=1 SV=1
CYTM_HUMAN	1	1	48.79	0.00139873	1.85693	Age 60	Age 20	Cystatin-M OS=Homo sapiens GN=CST6 PE=1 SV=1
PSA6_HUMAN	1	1	83.04	0.00151016	2.64343	Age 60	Age 20	Proteasome subunit alpha type-6 OS=Homo sapiens GN=PSMA6 PE=1 SV=1
CYTA_HUMAN	2	2	156.08	0.00196288	2.37151	Age 60	Age 20	Cystatin-A OS=Homo sapiens GN=CSTA PE=1 SV=1
DSG1_HUMAN	10	10	828.71	0.0027726	1.47749	Age 60	Age 20	Desmoglein-1 OS=Homo sapiens GN=DSG1 PE=1 SV=2
RAB7A_HUMAN	2	2	85.13	0.00373446	1.77093	Age 60	Age 20	Ras-related protein Rab-7a OS=Homo sapiens GN=RAB7A PE=1 SV=1
ANK1_HUMAN	1	1	68.47	0.00519049	7.55736	Age 60	Age 20	Ankyrin-1 OS=Homo sapiens GN=ANK1 PE=1 SV=3
CAN1_HUMAN	2	2	114.65	0.00519262	2.33363	Age 60	Age 20	Calpain-1 catalytic subunit OS=Homo sapiens GN=CAPN1 PE=1 SV=1
NDKB_HUMAN	1	1	56.79	0.00593497	1.83708	Age 60	Age 20	Nucleoside diphosphate kinase B OS=Homo sapiens GN=NME2 PE=1 SV=1
NUCL_HUMAN	3	3	205.82	0.00665994	1.4959	Age 60	Age 20	Nucleolin OS=Homo sapiens GN=NCL PE=1 SV=3
IF6_HUMAN	1	1	73.04	0.0070939	1.65385	Age 60	Age 20	Eukaryotic translation initiation factor 6 OS=Homo sapiens GN=EIF6 PE=1 SV=1
H2A2C_HUMAN	2	2	207.97	0.00710577	1.3321	Age 20	Age 60	Histone H2A type 2-C OS=Homo sapiens GN=HIST2H2AC PE=1 SV=4
LX12B_HUMAN	1	1	69.59	0.00914718	2.42363	Age 60	Age 20	Arachidonate 12-lipoxygenase, 12R-type OS=Homo sapiens GN=ALOX12B PE=1 SV=1
MYL6_HUMAN	3	3	178.28	0.00949021	1.31666	Age 60	Age 20	Myosin light polypeptide 6 OS=Homo sapiens GN=MYL6 PE=1 SV=2
CO6A5_HUMAN	1	1	70.83	0.00974705	6.45686	Age 60	Age 20	Collagen alpha-5(VI) chain OS=Homo sapiens GN=COL6A5 PE=1 SV=1
ALDOA_HUMAN	1	1	54.54	0.0103912	2.03663	Age 60	Age 20	Fructose-bisphosphate aldolase A OS=Homo sapiens GN=ALDOA PE=1 SV=2
ZA2G_HUMAN	1	1	48.27	0.010531	2.02994	Age 60	Age 20	Zinc-alpha-2-glycoprotein OS=Homo sapiens GN=AZGP1 PE=1 SV=2
ALBU_HUMAN	19	19	1349.61	0.0107358	2.88108	Age 60	Age 20	Serum albumin OS=Homo sapiens GN=ALB PE=1 SV=2
BLMH_HUMAN	3	3	194.16	0.011627	1.73394	Age 60	Age 20	Bleomycin hydrolase OS=Homo sapiens GN=BLMH PE=1 SV=1
ANXA8_HUMAN	1	1	42.09	0.0116422	1.86266	Age 60	Age 20	Annexin A8 OS=Homo sapiens GN=ANXA8 PE=1 SV=3
FLNA_HUMAN	3	3	226.85	0.012488	1.55471	Age 60	Age 20	Filamin-A OS=Homo sapiens GN=FLNA PE=1 SV=4
RS7_HUMAN	2	2	95.85	0.0128692	1.30056	Age 20	Age 60	40S ribosomal protein S7 OS=Homo sapiens GN=RPS7 PE=1 SV=1
CYTB_HUMAN	1	1	80.54	0.015614	2.13809	Age 60	Age 20	Cystatin-B OS=Homo sapiens GN=CSTB PE=1 SV=2
NDUA4_HUMAN	1	1	72.32	0.0160001	2.22709	Age 20	Age 60	NADH dehydrogenase [ubiquinone] 1 alpha subcomplex subunit 4 OS=Homo sapiens GN=NDUFA4 PE=1 SV=1
RAB8B_HUMAN	2	2	115.13	0.0170679	1.33673	Age 60	Age 20	Ras-related protein Rab-8B OS=Homo sapiens GN=RAB8B PE=1 SV=2
EF1A1_HUMAN	3	3	226.36	0.0174656	1.28287	Age 60	Age 20	Elongation factor 1-alpha 1 OS=Homo sapiens GN=EEF1A1 PE=1 SV=1
PSA_HUMAN	3	3	137.4	0.0190214	2.34926	Age 20	Age 60	Puromycin-sensitive aminopeptidase OS=Homo sapiens GN=NPEPPS PE=1 SV=2
ANXA1_HUMAN	3	3	219.29	0.0206067	1.40631	Age 60	Age 20	Annexin A1 OS=Homo sapiens GN=ANXA1 PE=1 SV=2
PRDX2_HUMAN	4	4	256.27	0.0213367	2.05061	Age 60	Age 20	Peroxiredoxin-2 OS=Homo sapiens GN=PRDX2 PE=1 SV=5
INVO_HUMAN	3	3	205.86	0.0223924	1.47193	Age 60	Age 20	Involucrin OS=Homo sapiens GN=IVL PE=1 SV=2
APOA1_HUMAN	4	4	271.12	0.02327	3.90019	Age 60	Age 20	Apolipoprotein A-I OS=Homo sapiens GN=APOA1 PE=1 SV=1
TGM1_HUMAN	3	3	207.73	0.0255825	1.37619	Age 60	Age 20	Protein-glutamine gamma-glutamyltransferase K OS=Homo sapiens GN=TGM1 PE=1 SV=4
ANXA2_HUMAN	11	11	893.31	0.0258277	1.22405	Age 60	Age 20	Annexin A2 OS=Homo sapiens GN=ANXA2 PE=1 SV=2
SBSN_HUMAN	4	4	352.9	0.0261078	1.37468	Age 60	Age 20	Suprabasin OS=Homo sapiens GN=SBSN PE=2 SV=2
APEX1_HUMAN	1	1	67.76	0.0263087	26.5021	Age 20	Age 60	DNA-(apurinic or apyrimidinic site) lyase OS=Homo sapiens GN=APEX1 PE=1 SV=2
GSDMA_HUMAN	2	2	114.03	0.0265187	2.95579	Age 60	Age 20	Gasdermin-A OS=Homo sapiens GN=GSDMA PE=1 SV=4
ISK5_HUMAN	1	1	68.35	0.0280804	1.42196	Age 60	Age 20	Serine protease inhibitor Kazal-type 5 OS=Homo sapiens GN=SPINK5 PE=1 SV=2
CALL3_HUMAN	2	2	152.74	0.0302721	1.71249	Age 60	Age 20	Calmodulin-like protein 3 OS=Homo sapiens GN=CALML3 PE=1 SV=2
RL26_HUMAN	1	1	54.52	0.0308456	1.38852	Age 20	Age 60	60S ribosomal protein L26 OS=Homo sapiens GN=RPL26 PE=1 SV=1
ACTB_HUMAN	7	7	571.99	0.0311059	1.27294	Age 60	Age 20	Actin, cytoplasmic 1 OS=Homo sapiens GN=ACTB PE=1 SV=1
RL10_HUMAN	1	1	85.89	0.0404762	9.48648	Age 60	Age 20	60S ribosomal protein L10 OS=Homo sapiens GN=RPL10 PE=1 SV=4
ST2B1_HUMAN	1	1	79.53	0.041009	1.56373	Age 60	Age 20	Sulfotransferase family cytosolic 2B member 1 OS=Homo sapiens GN=SULT2B1 PE=1 SV=2
MDHM_HUMAN	2	2	148.85	0.0440869	1.77476	Age 20	Age 60	Malate dehydrogenase, mitochondrial OS=Homo sapiens GN=MDH2 PE=1 SV=3
PLST_HUMAN	4	4	227.88	0.0454658	1.24197	Age 60	Age 20	Plastin-3 OS=Homo sapiens GN=PLS3 PE=1 SV=4
S10AE_HUMAN	2	2	184.54	0.0455893	1.35325	Age 60	Age 20	Protein S100-A14 OS=Homo sapiens GN=S100A14 PE=1 SV=1
SPB5_HUMAN	4	4	223.27	0.0469597	1.17639	Age 60	Age 20	Serpin B5 OS=Homo sapiens GN=SERPINB5 PE=1 SV=2
TSYL4_HUMAN	1	1	45.02	0.0484092	2.73485	Age 60	Age 20	Testis-specific Y-encoded-like protein 4 OS=Homo sapiens GN=TSPYL4 PE=2 SV=2
KPYM_HUMAN	6	6	449.31	0.0485304	1.22695	Age 60	Age 20	Pyruvate kinase PKM OS=Homo sapiens GN=PKM PE=1 SV=4
APOB_HUMAN	1	1	60.54	0.04968	8.32746	Age 60	Age 20	Apolipoprotein B-100 OS=Homo sapiens GN=APOB PE=1 SV=2
PDIA3_HUMAN	1	1	96.97	0.0537988	1.51016	Age 60	Age 20	Protein disulfide-isomerase A3 OS=Homo sapiens GN=PDIA3 PE=1 SV=4
RS19_HUMAN	2	2	101.11	0.0544334	1.59659	Age 60	Age 20	40S ribosomal protein S19 OS=Homo sapiens GN=RPS19 PE=1 SV=2
A1AT_HUMAN	1	1	53.89	0.0566543	2.41355	Age 60	Age 20	Alpha-1-antitrypsin OS=Homo sapiens GN=SERPINA1 PE=1 SV=3
MDHC_HUMAN	1	1	49.96	0.0570922	1.31758	Age 60	Age 20	Malate dehydrogenase, cytoplasmic OS=Homo sapiens GN=MDH1 PE=1 SV=4
DYL1_HUMAN	1	1	62.55	0.0590677	29.6948	Age 60	Age 20	Dynein light chain 1, cytoplasmic OS=Homo sapiens GN=DYNLL1 PE=1 SV=1
RL13_HUMAN	2	2	92.42	0.0591042	2.80748	Age 60	Age 20	60S ribosomal protein L13 OS=Homo sapiens GN=RPL13 PE=1 SV=4
PSD12_HUMAN	1	1	56.77	0.0606773	2.61846	Age 60	Age 20	26S proteasome non-ATPase regulatory subunit 12 OS=Homo sapiens GN=PSMD12 PE=1 SV=3
CATA_HUMAN	3	3	243.12	0.0607712	1.33862	Age 60	Age 20	Catalase OS=Homo sapiens GN=CAT PE=1 SV=3
GELS_HUMAN	2	2	141.25	0.0616434	1.22506	Age 60	Age 20	Gelsolin OS=Homo sapiens GN=GSN PE=1 SV=1
IF2B1_HUMAN	1	1	46.76	0.0624981	1.47174	Age 20	Age 60	Insulin-like growth factor 2 mRNA-binding protein 1 OS=Homo sapiens GN=IGF2BP1 PE=1 SV=2
ASC_HUMAN	2	2	120.91	0.0679385	1.50758	Age 20	Age 60	Apoptosis-associated speck-like protein containing a CARD OS=Homo sapiens GN=PYCARD PE=1 SV=2
BAF_HUMAN	1	1	61.43	0.0681949	3.34046	Age 20	Age 60	Barrier-to-autointegration factor OS=Homo sapiens GN=BANF1 PE=1 SV=1
IL37_HUMAN	1	1	64.04	0.0726331	1.54266	Age 20	Age 60	Interleukin-37 OS=Homo sapiens GN=IL37 PE=1 SV=1
HUTH_HUMAN	3	3	215.14	0.0782863	1.78871	Age 60	Age 20	Histidine ammonia-lyase OS=Homo sapiens GN=HAL PE=1 SV=1
SPA12_HUMAN	2	2	92.42	0.0783473	2.57092	Age 60	Age 20	Serpin A12 OS=Homo sapiens GN=SERPINA12 PE=1 SV=1
EF1B_HUMAN	4	4	329.44	0.0786035	1.20607	Age 60	Age 20	Elongation factor 1-beta OS=Homo sapiens GN=EEF1B2 PE=1 SV=3
TRI29_HUMAN	2	2	143.75	0.080577	1.3148	Age 60	Age 20	Tripartite motif-containing protein 29 OS=Homo sapiens GN=TRIM29 PE=1 SV=2
IMPA2_HUMAN	1	1	43.08	0.0813147	1.79883	Age 60	Age 20	Inositol monophosphatase 2 OS=Homo sapiens GN=IMPA2 PE=1 SV=1
BAIP2_HUMAN	1	1	56.71	0.0815845	1.35346	Age 20	Age 60	Brain-specific angiogenesis inhibitor 1-associated protein 2 OS=Homo sapiens GN=BAIAP2 PE=1 SV=1
CO4A_HUMAN	1	1	71.9	0.0831579	111.581	Age 60	Age 20	Complement C4-A OS=Homo sapiens GN=C4A PE=1 SV=2
TGM3_HUMAN	3	3	191.55	0.0842755	1.45153	Age 60	Age 20	Protein-glutamine gamma-glutamyltransferase E OS=Homo sapiens GN=TGM3 PE=1 SV=4
RS5_HUMAN	1	1	46.63	0.0854134	1.48519	Age 20	Age 60	40S ribosomal protein S5 OS=Homo sapiens GN=RPS5 PE=1 SV=4
PHB_HUMAN	1	1	47.04	0.0893928	8.52594	Age 20	Age 60	Prohibitin OS=Homo sapiens GN=PHB PE=1 SV=1
FABP5_HUMAN	1	1	49.78	0.0901081	2.39339	Age 60	Age 20	Fatty acid-binding protein, epidermal OS=Homo sapiens GN=FABP5 PE=1 SV=3
PP1G_HUMAN	1	1	44	0.0904119	2.02663	Age 60	Age 20	Serine/threonine-protein phosphatase PP1-gamma catalytic subunit OS=Homo sapiens GN=PPP1CC PE=1 SV=1
HBA_HUMAN	7	7	487.1	0.0917458	16.3957	Age 60	Age 20	Hemoglobin subunit alpha OS=Homo sapiens GN=HBA1 PE=1 SV=2
TKT_HUMAN	2	2	94.8	0.0933108	1.43944	Age 60	Age 20	Transketolase OS=Homo sapiens GN=TKT PE=1 SV=3
ANT3_HUMAN	1	1	97.49	0.095281	2.48759	Age 60	Age 20	Antithrombin-III OS=Homo sapiens GN=SERPINC1 PE=1 SV=1
TCPB_HUMAN	1	1	104.4	0.100647	1.23003	Age 20	Age 60	T-complex protein 1 subunit beta OS=Homo sapiens GN=CCT2 PE=1 SV=4
PHB2_HUMAN	2	2	116.76	0.101996	1.29644	Age 60	Age 20	Prohibitin-2 OS=Homo sapiens GN=PHB2 PE=1 SV=2
ALDOC_HUMAN	1	1	66.26	0.103326	4.6862	Age 60	Age 20	Fructose-bisphosphate aldolase C OS=Homo sapiens GN=ALDOC PE=1 SV=2
VINC_HUMAN	1	1	94.35	0.106482	1.67383	Age 60	Age 20	Vinculin OS=Homo sapiens GN=VCL PE=1 SV=4
CPNS2_HUMAN	2	2	124.46	0.1128	1.32725	Age 60	Age 20	Calpain small subunit 2 OS=Homo sapiens GN=CAPNS2 PE=2 SV=2
CO6A1_HUMAN	4	4	334.91	0.114611	1.2927	Age 60	Age 20	Collagen alpha-1(VI) chain OS=Homo sapiens GN=COL6A1 PE=1 SV=3
FILA_HUMAN	8	8	484.68	0.116327	1.30664	Age 60	Age 20	Filaggrin OS=Homo sapiens GN=FLG PE=1 SV=3
PLAK_HUMAN	15	15	973.19	0.117649	1.26308	Age 60	Age 20	Junction plakoglobin OS=Homo sapiens GN=JUP PE=1 SV=3
AL3A2_HUMAN	3	3	175.94	0.119418	1.28944	Age 20	Age 60	Fatty aldehyde dehydrogenase OS=Homo sapiens GN=ALDH3A2 PE=1 SV=1
AHNK_HUMAN	46	46	3033.22	0.120581	1.20735	Age 60	Age 20	Neuroblast differentiation-associated protein AHNAK OS=Homo sapiens GN=AHNAK PE=1 SV=2
SRSF2_HUMAN	1	1	53.5	0.122788	1.28059	Age 60	Age 20	Serine/arginine-rich splicing factor 2 OS=Homo sapiens GN=SRSF2 PE=1 SV=4
RS3A_HUMAN	1	1	117	0.127245	1.74377	Age 20	Age 60	40S ribosomal protein S3a OS=Homo sapiens GN=RPS3A PE=1 SV=2
RTN3_HUMAN	1	1	59.43	0.131229	1.42384	Age 20	Age 60	Reticulon-3 OS=Homo sapiens GN=RTN3 PE=1 SV=2
SYG_HUMAN	1	1	46.04	0.132212	1.3722	Age 60	Age 20	Glycine--tRNA ligase OS=Homo sapiens GN=GARS PE=1 SV=3
HBB_HUMAN	11	11	908.57	0.133894	10.6263	Age 60	Age 20	Hemoglobin subunit beta OS=Homo sapiens GN=HBB PE=1 SV=2
RL18_HUMAN	2	2	161.76	0.135305	1.28518	Age 60	Age 20	60S ribosomal protein L18 OS=Homo sapiens GN=RPL18 PE=1 SV=2
ARGI1_HUMAN	5	5	321.8	0.137072	1.22104	Age 60	Age 20	Arginase-1 OS=Homo sapiens GN=ARG1 PE=1 SV=2
IDE_HUMAN	2	2	113.67	0.138276	2.31582	Age 60	Age 20	Insulin-degrading enzyme OS=Homo sapiens GN=IDE PE=1 SV=4
PKHA7_HUMAN	1	1	42.46	0.141425	1.63957	Age 20	Age 60	Pleckstrin homology domain-containing family A member 7 OS=Homo sapiens GN=PLEKHA7 PE=1 SV=2
RS20_HUMAN	1	1	53.86	0.141427	1.47995	Age 60	Age 20	40S ribosomal protein S20 OS=Homo sapiens GN=RPS20 PE=1 SV=1
RSSA_HUMAN	3	3	232.07	0.141797	1.2744	Age 60	Age 20	40S ribosomal protein SA OS=Homo sapiens GN=RPSA PE=1 SV=4
PTMA_HUMAN	1	1	52.42	0.145106	1.75468	Age 20	Age 60	Prothymosin alpha OS=Homo sapiens GN=PTMA PE=1 SV=2
DESP_HUMAN	60	60	4229.04	0.14557	1.18799	Age 60	Age 20	Desmoplakin OS=Homo sapiens GN=DSP PE=1 SV=3
TPM3_HUMAN	2	2	114.86	0.148137	1.1519	Age 60	Age 20	Tropomyosin alpha-3 chain OS=Homo sapiens GN=TPM3 PE=1 SV=2
TCPZ_HUMAN	1	1	52.26	0.149621	1.32918	Age 60	Age 20	T-complex protein 1 subunit zeta OS=Homo sapiens GN=CCT6A PE=1 SV=3
ENOA_HUMAN	1	1	77.96	0.150274	1.34772	Age 60	Age 20	Alpha-enolase OS=Homo sapiens GN=ENO1 PE=1 SV=2
XRCC6_HUMAN	3	3	144.42	0.153645	1.31391	Age 60	Age 20	X-ray repair cross-complementing protein 6 OS=Homo sapiens GN=XRCC6 PE=1 SV=2
TWF1_HUMAN	1	1	72.25	0.157613	1.41546	Age 20	Age 60	Twinfilin-1 OS=Homo sapiens GN=TWF1 PE=1 SV=3
YBOX1_HUMAN	1	1	92.5	0.158332	3.03737	Age 20	Age 60	Nuclease-sensitive element-binding protein 1 OS=Homo sapiens GN=YBX1 PE=1 SV=3
GSTP1_HUMAN	1	1	56.68	0.159429	3.05049	Age 60	Age 20	Glutathione S-transferase P OS=Homo sapiens GN=GSTP1 PE=1 SV=2
RLA0_HUMAN	2	2	167.84	0.160261	1.30607	Age 60	Age 20	60S acidic ribosomal protein P0 OS=Homo sapiens GN=RPLP0 PE=1 SV=1
CAH2_HUMAN	3	3	196.35	0.167382	2.7005	Age 60	Age 20	Carbonic anhydrase 2 OS=Homo sapiens GN=CA2 PE=1 SV=2
CX7A2_HUMAN	1	1	67.22	0.170297	1.28014	Age 60	Age 20	Cytochrome c oxidase subunit 7A2, mitochondrial OS=Homo sapiens GN=COX7A2 PE=1 SV=1
GLRX1_HUMAN	1	1	49.22	0.172069	Infinity	Age 20	Age 60	Glutaredoxin-1 OS=Homo sapiens GN=GLRX PE=1 SV=2
COX2_HUMAN	1	1	42.72	0.172728	1.70002	Age 60	Age 20	Cytochrome c oxidase subunit 2 OS=Homo sapiens GN=MT-CO2 PE=1 SV=1
NB5R1_HUMAN	2	2	117.25	0.173395	1.24563	Age 20	Age 60	NADH-cytochrome b5 reductase 1 OS=Homo sapiens GN=CYB5R1 PE=1 SV=1
HXK1_HUMAN	1	1	119.68	0.175121	1.98411	Age 20	Age 60	Hexokinase-1 OS=Homo sapiens GN=HK1 PE=1 SV=3
VDAC2_HUMAN	2	2	115.64	0.176411	1.24192	Age 20	Age 60	Voltage-dependent anion-selective channel protein 2 OS=Homo sapiens GN=VDAC2 PE=1 SV=2
RBP56_HUMAN	1	1	54.03	0.179495	1.5847	Age 60	Age 20	TATA-binding protein-associated factor 2N OS=Homo sapiens GN=TAF15 PE=1 SV=1
SSBP_HUMAN	1	1	85.52	0.18578	1.27407	Age 20	Age 60	Single-stranded DNA-binding protein, mitochondrial OS=Homo sapiens GN=SSBP1 PE=1 SV=1
H14_HUMAN	3	3	158.63	0.185891	1.12593	Age 60	Age 20	Histone H1.4 OS=Homo sapiens GN=HIST1H1E PE=1 SV=2
HV305_HUMAN	1	1	93.25	0.187104	2.95909	Age 60	Age 20	Ig heavy chain V-III region BRO OS=Homo sapiens PE=1 SV=1
CAP1_HUMAN	2	2	168.1	0.189348	1.20355	Age 60	Age 20	Adenylyl cyclase-associated protein 1 OS=Homo sapiens GN=CAP1 PE=1 SV=5
KCRU_HUMAN	1	1	55.55	0.18935	1.21814	Age 60	Age 20	Creatine kinase U-type, mitochondrial OS=Homo sapiens GN=CKMT1A PE=1 SV=1
HNRPK_HUMAN	4	4	284.25	0.190296	1.26048	Age 60	Age 20	Heterogeneous nuclear ribonucleoprotein K OS=Homo sapiens GN=HNRNPK PE=1 SV=1
AN32E_HUMAN	1	1	84.11	0.191228	1.88506	Age 20	Age 60	Acidic leucine-rich nuclear phosphoprotein 32 family member E OS=Homo sapiens GN=ANP32E PE=1 SV=1
CLUS_HUMAN	2	2	149.5	0.19559	2.26811	Age 60	Age 20	Clusterin OS=Homo sapiens GN=CLU PE=1 SV=1
PCBP1_HUMAN	3	3	171.55	0.196839	1.1913	Age 60	Age 20	Poly(rC)-binding protein 1 OS=Homo sapiens GN=PCBP1 PE=1 SV=2
PSA7L_HUMAN	1	1	90.64	0.197493	1.8143	Age 60	Age 20	Proteasome subunit alpha type-7-like OS=Homo sapiens GN=PSMA8 PE=1 SV=3
1A23_HUMAN	2	2	123.23	0.197934	1.55345	Age 20	Age 60	HLA class I histocompatibility antigen, A-23 alpha chain OS=Homo sapiens GN=HLA-A PE=1 SV=1
EF1G_HUMAN	1	1	43.14	0.198539	1.25761	Age 60	Age 20	Elongation factor 1-gamma OS=Homo sapiens GN=EEF1G PE=1 SV=3
AN32A_HUMAN	1	1	46.9	0.201663	1.28513	Age 20	Age 60	Acidic leucine-rich nuclear phosphoprotein 32 family member A OS=Homo sapiens GN=ANP32A PE=1 SV=1
EZRI_HUMAN	2	2	112.29	0.206472	1.27833	Age 60	Age 20	Ezrin OS=Homo sapiens GN=EZR PE=1 SV=4
CAZA1_HUMAN	2	2	143.25	0.206942	1.16956	Age 60	Age 20	F-actin-capping protein subunit alpha-1 OS=Homo sapiens GN=CAPZA1 PE=1 SV=3
PNISR_HUMAN	1	1	47.69	0.20695	1.39252	Age 60	Age 20	Arginine/serine-rich protein PNISR OS=Homo sapiens GN=PNISR PE=1 SV=2
SPB12_HUMAN	3	3	157.06	0.209682	1.1866	Age 60	Age 20	Serpin B12 OS=Homo sapiens GN=SERPINB12 PE=1 SV=1
RL27_HUMAN	2	2	83.37	0.214295	1.22987	Age 60	Age 20	60S ribosomal protein L27 OS=Homo sapiens GN=RPL27 PE=1 SV=2
S10A9_HUMAN	1	1	82.75	0.219733	1.14299	Age 20	Age 60	Protein S100-A9 OS=Homo sapiens GN=S100A9 PE=1 SV=1
C1QBP_HUMAN	2	2	128.21	0.22273	1.28214	Age 20	Age 60	Complement component 1 Q subcomponent-binding protein, mitochondrial OS=Homo sapiens GN=C1QBP PE=1 SV=1
RAN_HUMAN	2	2	128.98	0.223752	1.10848	Age 60	Age 20	GTP-binding nuclear protein Ran OS=Homo sapiens GN=RAN PE=1 SV=3
SEPT7_HUMAN	1	1	42.93	0.228494	1.41087	Age 60	Age 20	Septin-7 OS=Homo sapiens GN=SEPT7 PE=1 SV=2
RS12_HUMAN	1	1	53.4	0.230111	11.3138	Age 20	Age 60	40S ribosomal protein S12 OS=Homo sapiens GN=RPS12 PE=1 SV=3
DYHC1_HUMAN	3	3	155.16	0.230795	1.28342	Age 20	Age 60	Cytoplasmic dynein 1 heavy chain 1 OS=Homo sapiens GN=DYNC1H1 PE=1 SV=5
K2C80_HUMAN	2	2	128.72	0.233455	1.36746	Age 20	Age 60	Keratin, type II cytoskeletal 80 OS=Homo sapiens GN=KRT80 PE=1 SV=2
LYPA1_HUMAN	1	1	65.84	0.235087	1.35295	Age 60	Age 20	Acyl-protein thioesterase 1 OS=Homo sapiens GN=LYPLA1 PE=1 SV=1
PRDX6_HUMAN	4	4	189.37	0.23619	1.21765	Age 60	Age 20	Peroxiredoxin-6 OS=Homo sapiens GN=PRDX6 PE=1 SV=3
RL17_HUMAN	1	1	45.3	0.237747	1.35997	Age 60	Age 20	60S ribosomal protein L17 OS=Homo sapiens GN=RPL17 PE=1 SV=3
RL18A_HUMAN	1	1	71.73	0.238336	1.13352	Age 20	Age 60	60S ribosomal protein L18a OS=Homo sapiens GN=RPL18A PE=1 SV=2
PDIA6_HUMAN	1	1	82.53	0.240904	1.13337	Age 60	Age 20	Protein disulfide-isomerase A6 OS=Homo sapiens GN=PDIA6 PE=1 SV=1
PEPL_HUMAN	3	3	240.36	0.241276	1.12085	Age 60	Age 20	Periplakin OS=Homo sapiens GN=PPL PE=1 SV=4
HSP71_HUMAN	10	10	815.01	0.246724	1.08409	Age 60	Age 20	Heat shock 70 kDa protein 1A/1B OS=Homo sapiens GN=HSPA1A PE=1 SV=5
GRP75_HUMAN	1	1	43.68	0.24908	1.15042	Age 60	Age 20	Stress-70 protein, mitochondrial OS=Homo sapiens GN=HSPA9 PE=1 SV=2
POF1B_HUMAN	4	4	249.08	0.250155	1.19151	Age 60	Age 20	Protein POF1B OS=Homo sapiens GN=POF1B PE=1 SV=3
CAH1_HUMAN	3	3	227.38	0.253856	5.90597	Age 60	Age 20	Carbonic anhydrase 1 OS=Homo sapiens GN=CA1 PE=1 SV=2
TALDO_HUMAN	2	2	140.12	0.254077	1.1378	Age 60	Age 20	Transaldolase OS=Homo sapiens GN=TALDO1 PE=1 SV=2
PP2BA_HUMAN	1	1	42.11	0.257644	1.21009	Age 60	Age 20	Serine/threonine-protein phosphatase 2B catalytic subunit alpha isoform OS=Homo sapiens GN=PPP3CA PE=1 SV=1
PROF1_HUMAN	2	2	114	0.25895	1.18467	Age 20	Age 60	Profilin-1 OS=Homo sapiens GN=PFN1 PE=1 SV=2
TBB5_HUMAN	6	6	510.74	0.259615	1.18294	Age 20	Age 60	Tubulin beta chain OS=Homo sapiens GN=TUBB PE=1 SV=2
IF4A1_HUMAN	1	1	55.67	0.259735	1.3554	Age 60	Age 20	Eukaryotic initiation factor 4A-I OS=Homo sapiens GN=EIF4A1 PE=1 SV=1
F213A_HUMAN	2	2	107.08	0.260541	1.55909	Age 60	Age 20	Redox-regulatory protein FAM213A OS=Homo sapiens GN=FAM213A PE=1 SV=3
ALDH2_HUMAN	2	2	182.26	0.263561	1.13054	Age 20	Age 60	Aldehyde dehydrogenase, mitochondrial OS=Homo sapiens GN=ALDH2 PE=1 SV=2
AT1A1_HUMAN	1	1	50.07	0.266911	1.22129	Age 20	Age 60	Sodium/potassium-transporting ATPase subunit alpha-1 OS=Homo sapiens GN=ATP1A1 PE=1 SV=1
BLVRB_HUMAN	1	1	106.22	0.2678	3.52976	Age 60	Age 20	Flavin reductase (NADPH) OS=Homo sapiens GN=BLVRB PE=1 SV=3
S10AG_HUMAN	1	1	79.29	0.272856	1.3296	Age 60	Age 20	Protein S100-A16 OS=Homo sapiens GN=S100A16 PE=1 SV=1
SRP09_HUMAN	1	1	58.34	0.273009	1.543	Age 60	Age 20	Signal recognition particle 9 kDa protein OS=Homo sapiens GN=SRP9 PE=1 SV=2
CALR_HUMAN	1	1	47.74	0.273772	1.65928	Age 20	Age 60	Calreticulin OS=Homo sapiens GN=CALR PE=1 SV=1
DSC3_HUMAN	6	6	421.61	0.274857	1.21632	Age 60	Age 20	Desmocollin-3 OS=Homo sapiens GN=DSC3 PE=1 SV=3
ODO1_HUMAN	1	1	43.51	0.275783	1.25234	Age 20	Age 60	2-oxoglutarate dehydrogenase, mitochondrial OS=Homo sapiens GN=OGDH PE=1 SV=3
PKP1_HUMAN	14	14	1188.18	0.2774	1.15912	Age 60	Age 20	Plakophilin-1 OS=Homo sapiens GN=PKP1 PE=1 SV=2
COHA1_HUMAN	1	1	47.78	0.278124	1.30832	Age 60	Age 20	Collagen alpha-1(XVII) chain OS=Homo sapiens GN=COL17A1 PE=1 SV=3
THIO_HUMAN	1	1	41.77	0.279389	1.18136	Age 60	Age 20	Thioredoxin OS=Homo sapiens GN=TXN PE=1 SV=3
CNBP1_HUMAN	1	1	79.54	0.283892	1.54888	Age 60	Age 20	Beta-catenin-interacting protein 1 OS=Homo sapiens GN=CTNNBIP1 PE=1 SV=1
CH60_HUMAN	2	2	117.63	0.285422	1.23404	Age 60	Age 20	60 kDa heat shock protein, mitochondrial OS=Homo sapiens GN=HSPD1 PE=1 SV=2
FIBB_HUMAN	2	2	107.02	0.28554	2.01335	Age 60	Age 20	Fibrinogen beta chain OS=Homo sapiens GN=FGB PE=1 SV=2
A1AG1_HUMAN	2	2	133.7	0.291477	1.78948	Age 60	Age 20	Alpha-1-acid glycoprotein 1 OS=Homo sapiens GN=ORM1 PE=1 SV=1
RL4_HUMAN	2	2	113.75	0.297363	1.12467	Age 20	Age 60	60S ribosomal protein L4 OS=Homo sapiens GN=RPL4 PE=1 SV=5
CO6A2_HUMAN	5	5	292.98	0.300391	1.14803	Age 60	Age 20	Collagen alpha-2(VI) chain OS=Homo sapiens GN=COL6A2 PE=1 SV=4
GPNMB_HUMAN	1	1	42.65	0.30091	1.21594	Age 60	Age 20	Transmembrane glycoprotein NMB OS=Homo sapiens GN=GPNMB PE=1 SV=2
GLTP_HUMAN	1	1	64.42	0.30105	2.77338	Age 60	Age 20	Glycolipid transfer protein OS=Homo sapiens GN=GLTP PE=1 SV=3
UBE2N_HUMAN	1	1	46.34	0.30192	1.27001	Age 60	Age 20	Ubiquitin-conjugating enzyme E2 N OS=Homo sapiens GN=UBE2N PE=1 SV=1
PSB2_HUMAN	1	1	46.09	0.302456	1.14349	Age 60	Age 20	Proteasome subunit beta type-2 OS=Homo sapiens GN=PSMB2 PE=1 SV=1
CFAB_HUMAN	1	1	43.28	0.303291	4.64934	Age 60	Age 20	Complement factor B OS=Homo sapiens GN=CFB PE=1 SV=2
AATM_HUMAN	1	1	66.12	0.303958	1.27716	Age 20	Age 60	Aspartate aminotransferase, mitochondrial OS=Homo sapiens GN=GOT2 PE=1 SV=3
EF2_HUMAN	6	6	386.8	0.308532	1.14108	Age 60	Age 20	Elongation factor 2 OS=Homo sapiens GN=EEF2 PE=1 SV=4
DX39B_HUMAN	1	1	71.24	0.308946	1.13492	Age 20	Age 60	Spliceosome RNA helicase DDX39B OS=Homo sapiens GN=DDX39B PE=1 SV=1
APRV1_HUMAN	1	1	54.73	0.309467	1.14757	Age 60	Age 20	Retroviral-like aspartic protease 1 OS=Homo sapiens GN=ASPRV1 PE=1 SV=1
HMGB1_HUMAN	2	2	103.41	0.320708	1.2414	Age 20	Age 60	High mobility group protein B1 OS=Homo sapiens GN=HMGB1 PE=1 SV=3
PDC6I_HUMAN	1	1	78.85	0.324207	1.1399	Age 60	Age 20	Programmed cell death 6-interacting protein OS=Homo sapiens GN=PDCD6IP PE=1 SV=1
LYPD3_HUMAN	1	1	46.28	0.324997	1.51521	Age 20	Age 60	Ly6/PLAUR domain-containing protein 3 OS=Homo sapiens GN=LYPD3 PE=1 SV=2
RPN2_HUMAN	1	1	46.86	0.326828	1.21509	Age 60	Age 20	Dolichyl-diphosphooligosaccharide--protein glycosyltransferase subunit 2 OS=Homo sapiens GN=RPN2 PE=1 SV=3
DMKN_HUMAN	1	1	54.86	0.328008	1.18267	Age 60	Age 20	Dermokine OS=Homo sapiens GN=DMKN PE=1 SV=3
PSA4_HUMAN	1	1	67.69	0.330272	1.18006	Age 60	Age 20	Proteasome subunit alpha type-4 OS=Homo sapiens GN=PSMA4 PE=1 SV=1
UBP5_HUMAN	1	1	55.83	0.33114	1.05017	Age 60	Age 20	Ubiquitin carboxyl-terminal hydrolase 5 OS=Homo sapiens GN=USP5 PE=1 SV=2
RL22_HUMAN	1	1	62.17	0.332309	1.16876	Age 60	Age 20	60S ribosomal protein L22 OS=Homo sapiens GN=RPL22 PE=1 SV=2
GDIB_HUMAN	3	3	209.87	0.333042	1.09178	Age 60	Age 20	Rab GDP dissociation inhibitor beta OS=Homo sapiens GN=GDI2 PE=1 SV=2
SRSF7_HUMAN	1	1	52.64	0.338408	1.21002	Age 60	Age 20	Serine/arginine-rich splicing factor 7 OS=Homo sapiens GN=SRSF7 PE=1 SV=1
ARF1_HUMAN	1	1	47.59	0.339327	1.4637	Age 20	Age 60	ADP-ribosylation factor 1 OS=Homo sapiens GN=ARF1 PE=1 SV=2
RL19_HUMAN	1	1	62.11	0.340316	1.04889	Age 60	Age 20	60S ribosomal protein L19 OS=Homo sapiens GN=RPL19 PE=1 SV=1
TPPP3_HUMAN	2	2	117.32	0.34114	1.31393	Age 60	Age 20	Tubulin polymerization-promoting protein family member 3 OS=Homo sapiens GN=TPPP3 PE=1 SV=1
PNPH_HUMAN	1	1	47.57	0.341178	3.44262	Age 60	Age 20	Purine nucleoside phosphorylase OS=Homo sapiens GN=PNP PE=1 SV=2
CO3_HUMAN	5	5	393	0.344808	2.54885	Age 60	Age 20	Complement C3 OS=Homo sapiens GN=C3 PE=1 SV=2
FRIL_HUMAN	1	1	56.3	0.35065	1.20475	Age 60	Age 20	Ferritin light chain OS=Homo sapiens GN=FTL PE=1 SV=2
SPTN2_HUMAN	4	4	278.63	0.357526	1.17142	Age 20	Age 60	Spectrin beta chain, non-erythrocytic 2 OS=Homo sapiens GN=SPTBN2 PE=1 SV=3
PPIA_HUMAN	4	4	236.08	0.364011	1.07611	Age 60	Age 20	Peptidyl-prolyl cis-trans isomerase A OS=Homo sapiens GN=PPIA PE=1 SV=2
CALL5_HUMAN	2	2	176.94	0.364704	1.18096	Age 20	Age 60	Calmodulin-like protein 5 OS=Homo sapiens GN=CALML5 PE=1 SV=2
G3P_HUMAN	5	5	363.51	0.367017	1.08036	Age 60	Age 20	Glyceraldehyde-3-phosphate dehydrogenase OS=Homo sapiens GN=GAPDH PE=1 SV=3
Pierce_RT_Cal_Mix	16	16	1248.55	0.37197	1.03974	Age 60	Age 20	Pierce_RT_Cal_Mix
RS15A_HUMAN	1	1	53.1	0.372938	1.43041	Age 60	Age 20	40S ribosomal protein S15a OS=Homo sapiens GN=RPS15A PE=1 SV=2
RL12_HUMAN	2	2	121.63	0.373246	1.64366	Age 20	Age 60	60S ribosomal protein L12 OS=Homo sapiens GN=RPL12 PE=1 SV=1
XP32_HUMAN	1	1	47.3	0.374105	1.16275	Age 60	Age 20	Skin-specific protein 32 OS=Homo sapiens GN=XP32 PE=1 SV=1
TBA1C_HUMAN	7	7	549.63	0.376602	1.09342	Age 20	Age 60	Tubulin alpha-1C chain OS=Homo sapiens GN=TUBA1C PE=1 SV=1
FILA2_HUMAN	5	5	324.06	0.379565	1.24833	Age 60	Age 20	Filaggrin-2 OS=Homo sapiens GN=FLG2 PE=1 SV=1
RS13_HUMAN	1	1	54.76	0.379601	1.19848	Age 60	Age 20	40S ribosomal protein S13 OS=Homo sapiens GN=RPS13 PE=1 SV=2
HNRPD_HUMAN	4	4	216.29	0.380268	1.07072	Age 60	Age 20	Heterogeneous nuclear ribonucleoprotein D0 OS=Homo sapiens GN=HNRNPD PE=1 SV=1
RHG01_HUMAN	1	1	43.95	0.386846	1.16069	Age 60	Age 20	Rho GTPase-activating protein 1 OS=Homo sapiens GN=ARHGAP1 PE=1 SV=1
EVPL_HUMAN	4	4	257.66	0.398449	1.06221	Age 20	Age 60	Envoplakin OS=Homo sapiens GN=EVPL PE=1 SV=3
RL7_HUMAN	2	2	130.39	0.399273	1.09726	Age 60	Age 20	60S ribosomal protein L7 OS=Homo sapiens GN=RPL7 PE=1 SV=1
XRCC5_HUMAN	2	2	141.2	0.402253	1.2218	Age 60	Age 20	X-ray repair cross-complementing protein 5 OS=Homo sapiens GN=XRCC5 PE=1 SV=3
ATPO_HUMAN	1	1	50.5	0.403134	8.01641	Age 20	Age 60	ATP synthase subunit O, mitochondrial OS=Homo sapiens GN=ATP5O PE=1 SV=1
RL3_HUMAN	1	1	58.03	0.408996	1.75026	Age 60	Age 20	60S ribosomal protein L3 OS=Homo sapiens GN=RPL3 PE=1 SV=2
CO3A1_HUMAN	2	2	90.73	0.413647	1.18935	Age 60	Age 20	Collagen alpha-1(III) chain OS=Homo sapiens GN=COL3A1 PE=1 SV=4
HNRPC_HUMAN	3	3	179.03	0.413993	1.08444	Age 60	Age 20	Heterogeneous nuclear ribonucleoproteins C1/C2 OS=Homo sapiens GN=HNRNPC PE=1 SV=4
LDHA_HUMAN	5	5	396.79	0.418869	1.11046	Age 60	Age 20	L-lactate dehydrogenase A chain OS=Homo sapiens GN=LDHA PE=1 SV=2
H33_HUMAN	2	2	116.48	0.419353	1.07331	Age 60	Age 20	Histone H3.3 OS=Homo sapiens GN=H3F3A PE=1 SV=2
NDUA5_HUMAN	1	1	83.53	0.422837	1.0243	Age 20	Age 60	NADH dehydrogenase [ubiquinone] 1 alpha subcomplex subunit 5 OS=Homo sapiens GN=NDUFA5 PE=1 SV=3
LAMP1_HUMAN	1	1	49.28	0.425327	1.027	Age 60	Age 20	Lysosome-associated membrane glycoprotein 1 OS=Homo sapiens GN=LAMP1 PE=1 SV=3
LEG3_HUMAN	2	2	91.15	0.427292	1.45128	Age 60	Age 20	Galectin-3 OS=Homo sapiens GN=LGALS3 PE=1 SV=5
CLH1_HUMAN	3	3	219.52	0.437441	1.07994	Age 60	Age 20	Clathrin heavy chain 1 OS=Homo sapiens GN=CLTC PE=1 SV=5
ARPC4_HUMAN	1	1	49.86	0.439659	1.06737	Age 20	Age 60	Actin-related protein 2/3 complex subunit 4 OS=Homo sapiens GN=ARPC4 PE=1 SV=3
RS10_HUMAN	1	1	59.3	0.440776	1.01053	Age 20	Age 60	40S ribosomal protein S10 OS=Homo sapiens GN=RPS10 PE=1 SV=1
PSB1_HUMAN	1	1	72.27	0.441774	1.09302	Age 60	Age 20	Proteasome subunit beta type-1 OS=Homo sapiens GN=PSMB1 PE=1 SV=2
IF5A2_HUMAN	1	1	59.89	0.447027	1.14509	Age 60	Age 20	Eukaryotic translation initiation factor 5A-2 OS=Homo sapiens GN=EIF5A2 PE=1 SV=3
HNRPU_HUMAN	1	1	90.24	0.449074	1.2645	Age 20	Age 60	Heterogeneous nuclear ribonucleoprotein U OS=Homo sapiens GN=HNRNPU PE=1 SV=6
SERA_HUMAN	7	7	480.38	0.454902	1.18633	Age 20	Age 60	D-3-phosphoglycerate dehydrogenase OS=Homo sapiens GN=PHGDH PE=1 SV=4
CO6A3_HUMAN	20	20	1407.8	0.459252	1.38008	Age 20	Age 60	Collagen alpha-3(VI) chain OS=Homo sapiens GN=COL6A3 PE=1 SV=5
DHE3_HUMAN	1	1	86.21	0.461354	1.15132	Age 20	Age 60	Glutamate dehydrogenase 1, mitochondrial OS=Homo sapiens GN=GLUD1 PE=1 SV=2
HNRPQ_HUMAN	3	3	164.89	0.464631	1.04745	Age 60	Age 20	Heterogeneous nuclear ribonucleoprotein Q OS=Homo sapiens GN=SYNCRIP PE=1 SV=2
RS18_HUMAN	1	1	58.62	0.465606	1.52429	Age 60	Age 20	40S ribosomal protein S18 OS=Homo sapiens GN=RPS18 PE=1 SV=3
SDC1_HUMAN	1	1	89.45	0.468391	1.75774	Age 20	Age 60	Syndecan-1 OS=Homo sapiens GN=SDC1 PE=1 SV=3
TCPE_HUMAN	2	2	139.74	0.469712	1.09433	Age 20	Age 60	T-complex protein 1 subunit epsilon OS=Homo sapiens GN=CCT5 PE=1 SV=1
HNRH1_HUMAN	2	2	138.9	0.473903	1.08093	Age 60	Age 20	Heterogeneous nuclear ribonucleoprotein H OS=Homo sapiens GN=HNRNPH1 PE=1 SV=4
PGS2_HUMAN	2	2	127.77	0.47447	1.02757	Age 60	Age 20	Decorin OS=Homo sapiens GN=DCN PE=1 SV=1
RS4X_HUMAN	1	1	62.56	0.474477	1.03042	Age 60	Age 20	40S ribosomal protein S4, X isoform OS=Homo sapiens GN=RPS4X PE=1 SV=2
PRDX5_HUMAN	3	3	204.86	0.476147	1.12144	Age 60	Age 20	Peroxiredoxin-5, mitochondrial OS=Homo sapiens GN=PRDX5 PE=1 SV=4
HS90A_HUMAN	5	5	336.44	0.476629	1.10721	Age 60	Age 20	Heat shock protein HSP 90-alpha OS=Homo sapiens GN=HSP90AA1 PE=1 SV=5
CAPZB_HUMAN	2	2	109.67	0.479546	1.34342	Age 20	Age 60	F-actin-capping protein subunit beta OS=Homo sapiens GN=CAPZB PE=1 SV=4
RS24_HUMAN	1	1	42.04	0.484497	1.47248	Age 20	Age 60	40S ribosomal protein S24 OS=Homo sapiens GN=RPS24 PE=1 SV=1
TRFE_HUMAN	3	3	202.96	0.491079	1.1439	Age 60	Age 20	Serotransferrin OS=Homo sapiens GN=TF PE=1 SV=3
TERA_HUMAN	6	6	393.18	0.493779	1.03715	Age 60	Age 20	Transitional endoplasmic reticulum ATPase OS=Homo sapiens GN=VCP PE=1 SV=4
COF1_HUMAN	3	3	287.13	0.496784	1.05736	Age 60	Age 20	Cofilin-1 OS=Homo sapiens GN=CFL1 PE=1 SV=3
SPTB1_HUMAN	1	1	54.5	0.497228	6.72842	Age 60	Age 20	Spectrin beta chain, erythrocytic OS=Homo sapiens GN=SPTB PE=1 SV=5
RL14_HUMAN	1	1	94.31	0.50075	1.48263	Age 20	Age 60	60S ribosomal protein L14 OS=Homo sapiens GN=RPL14 PE=1 SV=4
FIBA_HUMAN	2	2	169.23	0.51154	2.47106	Age 20	Age 60	Fibrinogen alpha chain OS=Homo sapiens GN=FGA PE=1 SV=2
LUM_HUMAN	2	2	134.51	0.513001	1.10227	Age 20	Age 60	Lumican OS=Homo sapiens GN=LUM PE=1 SV=2
PGS1_HUMAN	2	2	118.71	0.518124	1.20013	Age 20	Age 60	Biglycan OS=Homo sapiens GN=BGN PE=1 SV=2
H90B4_HUMAN	1	1	64.76	0.520173	1.12241	Age 60	Age 20	Putative heat shock protein HSP 90-beta 4 OS=Homo sapiens GN=HSP90AB4P PE=5 SV=1
PGAM1_HUMAN	2	2	140.45	0.525252	1.05961	Age 20	Age 60	Phosphoglycerate mutase 1 OS=Homo sapiens GN=PGAM1 PE=1 SV=2
RHG29_HUMAN	1	1	49.4	0.527849	1.53817	Age 20	Age 60	Rho GTPase-activating protein 29 OS=Homo sapiens GN=ARHGAP29 PE=1 SV=2
LETM1_HUMAN	1	1	54.65	0.527996	1.09622	Age 60	Age 20	LETM1 and EF-hand domain-containing protein 1, mitochondrial OS=Homo sapiens GN=LETM1 PE=1 SV=1
PGRC2_HUMAN	1	1	69.9	0.52947	2.63269	Age 60	Age 20	Membrane-associated progesterone receptor component 2 OS=Homo sapiens GN=PGRMC2 PE=1 SV=1
CPSF5_HUMAN	1	1	56.38	0.531843	1.27426	Age 60	Age 20	Cleavage and polyadenylation specificity factor subunit 5 OS=Homo sapiens GN=NUDT21 PE=1 SV=1
POSTN_HUMAN	7	7	673.76	0.533097	1.20615	Age 20	Age 60	Periostin OS=Homo sapiens GN=POSTN PE=1 SV=2
FAS_HUMAN	1	1	80.36	0.534278	1.49854	Age 60	Age 20	Fatty acid synthase OS=Homo sapiens GN=FASN PE=1 SV=3
SFPQ_HUMAN	1	1	48.58	0.536181	1.1332	Age 20	Age 60	Splicing factor, proline- and glutamine-rich OS=Homo sapiens GN=SFPQ PE=1 SV=2
RL7A_HUMAN	3	3	235.27	0.536491	1.34335	Age 20	Age 60	60S ribosomal protein L7a OS=Homo sapiens GN=RPL7A PE=1 SV=2
RL11_HUMAN	2	2	120.59	0.538751	1.13752	Age 60	Age 20	60S ribosomal protein L11 OS=Homo sapiens GN=RPL11 PE=1 SV=2
CLIC1_HUMAN	1	1	58.17	0.539369	1.22131	Age 20	Age 60	Chloride intracellular channel protein 1 OS=Homo sapiens GN=CLIC1 PE=1 SV=4
RTN4_HUMAN	1	1	75.05	0.539583	1.08712	Age 60	Age 20	Reticulon-4 OS=Homo sapiens GN=RTN4 PE=1 SV=2
KTDAP_HUMAN	1	1	79.69	0.541777	1.0404	Age 60	Age 20	Keratinocyte differentiation-associated protein OS=Homo sapiens GN=KRTDAP PE=1 SV=1
TM109_HUMAN	1	1	76.11	0.557161	1.05389	Age 20	Age 60	Transmembrane protein 109 OS=Homo sapiens GN=TMEM109 PE=1 SV=1
RS27A_HUMAN	3	3	172.5	0.557832	1.18831	Age 20	Age 60	Ubiquitin-40S ribosomal protein S27a OS=Homo sapiens GN=RPS27A PE=1 SV=2
CD44_HUMAN	1	1	42.8	0.574031	1.67248	Age 60	Age 20	CD44 antigen OS=Homo sapiens GN=CD44 PE=1 SV=3
RLA1_HUMAN	1	1	77.37	0.58129	1.11001	Age 20	Age 60	60S acidic ribosomal protein P1 OS=Homo sapiens GN=RPLP1 PE=1 SV=1
ANXA5_HUMAN	4	4	258.1	0.582668	1.05682	Age 60	Age 20	Annexin A5 OS=Homo sapiens GN=ANXA5 PE=1 SV=2
ARK72_HUMAN	1	1	71.83	0.586222	1.18268	Age 20	Age 60	Aflatoxin B1 aldehyde reductase member 2 OS=Homo sapiens GN=AKR7A2 PE=1 SV=3
A2MG_HUMAN	3	3	188	0.587835	1.4928	Age 60	Age 20	Alpha-2-macroglobulin OS=Homo sapiens GN=A2M PE=1 SV=3
TAGL3_HUMAN	1	1	101.5	0.588951	1.05962	Age 20	Age 60	Transgelin-3 OS=Homo sapiens GN=TAGLN3 PE=1 SV=2
LDHB_HUMAN	2	2	144.45	0.589375	1.38558	Age 60	Age 20	L-lactate dehydrogenase B chain OS=Homo sapiens GN=LDHB PE=1 SV=2
PRS6A_HUMAN	1	1	43.31	0.59262	2.61	Age 20	Age 60	26S protease regulatory subunit 6A OS=Homo sapiens GN=PSMC3 PE=1 SV=3
S10AB_HUMAN	1	1	55.54	0.594816	1.38243	Age 20	Age 60	Protein S100-A11 OS=Homo sapiens GN=S100A11 PE=1 SV=2
MIME_HUMAN	1	1	72.97	0.601039	1.05628	Age 20	Age 60	Mimecan OS=Homo sapiens GN=OGN PE=1 SV=1
SPTN1_HUMAN	4	4	234.08	0.601518	1.08391	Age 20	Age 60	Spectrin alpha chain, non-erythrocytic 1 OS=Homo sapiens GN=SPTAN1 PE=1 SV=3
RS2_HUMAN	2	2	138.22	0.605639	1.15437	Age 60	Age 20	40S ribosomal protein S2 OS=Homo sapiens GN=RPS2 PE=1 SV=2
AT1B3_HUMAN	1	1	60.36	0.612114	1.44712	Age 20	Age 60	Sodium/potassium-transporting ATPase subunit beta-3 OS=Homo sapiens GN=ATP1B3 PE=1 SV=1
FUMH_HUMAN	1	1	73.64	0.612964	1.67359	Age 20	Age 60	Fumarate hydratase, mitochondrial OS=Homo sapiens GN=FH PE=1 SV=3
IGKC_HUMAN	2	2	173.64	0.614378	1.17075	Age 60	Age 20	Ig kappa chain C region OS=Homo sapiens GN=IGKC PE=1 SV=1
ATPA_HUMAN	4	4	260.13	0.615379	1.08485	Age 20	Age 60	ATP synthase subunit alpha, mitochondrial OS=Homo sapiens GN=ATP5A1 PE=1 SV=1
PDIA1_HUMAN	3	3	172.04	0.625902	1.07267	Age 60	Age 20	Protein disulfide-isomerase OS=Homo sapiens GN=P4HB PE=1 SV=3
H4_HUMAN	5	5	382.17	0.632117	1.15346	Age 20	Age 60	Histone H4 OS=Homo sapiens GN=HIST1H4A PE=1 SV=2
1433Z_HUMAN	7	7	613.91	0.639398	1.01841	Age 60	Age 20	14-3-3 protein zeta/delta OS=Homo sapiens GN=YWHAZ PE=1 SV=1
ACTN4_HUMAN	12	12	833.51	0.640636	1.05157	Age 60	Age 20	Alpha-actinin-4 OS=Homo sapiens GN=ACTN4 PE=1 SV=2
PKP3_HUMAN	7	7	400.34	0.643648	1.02661	Age 60	Age 20	Plakophilin-3 OS=Homo sapiens GN=PKP3 PE=1 SV=1
GBG12_HUMAN	1	1	67.28	0.651131	1.04249	Age 20	Age 60	Guanine nucleotide-binding protein G(I)/G(S)/G(O) subunit gamma-12 OS=Homo sapiens GN=GNG12 PE=1 SV=3
TADBP_HUMAN	1	1	73.94	0.654911	1.15924	Age 20	Age 60	TAR DNA-binding protein 43 OS=Homo sapiens GN=TARDBP PE=1 SV=1
ANXA4_HUMAN	1	1	100.02	0.656241	2.13209	Age 20	Age 60	Annexin A4 OS=Homo sapiens GN=ANXA4 PE=1 SV=4
AHNK2_HUMAN	4	4	209.74	0.663021	1.89607	Age 20	Age 60	Protein AHNAK2 OS=Homo sapiens GN=AHNAK2 PE=1 SV=2
SPB8_HUMAN	1	1	77.69	0.664015	1.86211	Age 20	Age 60	Serpin B8 OS=Homo sapiens GN=SERPINB8 PE=1 SV=2
CASPE_HUMAN	5	5	312.12	0.667619	1.06667	Age 60	Age 20	Caspase-14 OS=Homo sapiens GN=CASP14 PE=1 SV=2
RS16_HUMAN	1	1	49.83	0.669207	1.13422	Age 20	Age 60	40S ribosomal protein S16 OS=Homo sapiens GN=RPS16 PE=1 SV=2
RAB5B_HUMAN	1	1	79.57	0.670765	1.04815	Age 60	Age 20	Ras-related protein Rab-5B OS=Homo sapiens GN=RAB5B PE=1 SV=1
ATPB_HUMAN	3	3	257.27	0.674279	1.31522	Age 20	Age 60	ATP synthase subunit beta, mitochondrial OS=Homo sapiens GN=ATP5B PE=1 SV=3
RSMN_HUMAN	1	1	54.18	0.682878	1.40207	Age 60	Age 20	Small nuclear ribonucleoprotein-associated protein N OS=Homo sapiens GN=SNRPN PE=1 SV=1
LAD1_HUMAN	1	1	65.8	0.686342	1.11711	Age 20	Age 60	Ladinin-1 OS=Homo sapiens GN=LAD1 PE=1 SV=2
MYH9_HUMAN	16	16	1204.46	0.688162	1.06057	Age 60	Age 20	Myosin-9 OS=Homo sapiens GN=MYH9 PE=1 SV=4
ADT2_HUMAN	3	3	166.88	0.692299	1.26974	Age 20	Age 60	ADP/ATP translocase 2 OS=Homo sapiens GN=SLC25A5 PE=1 SV=7
RS8_HUMAN	2	2	167.64	0.694811	1.69854	Age 20	Age 60	40S ribosomal protein S8 OS=Homo sapiens GN=RPS8 PE=1 SV=2
ITB4_HUMAN	1	1	79.05	0.713515	1.07569	Age 60	Age 20	Integrin beta-4 OS=Homo sapiens GN=ITGB4 PE=1 SV=5
VDAC1_HUMAN	2	2	120.43	0.713883	2.45794	Age 20	Age 60	Voltage-dependent anion-selective channel protein 1 OS=Homo sapiens GN=VDAC1 PE=1 SV=2
ICAL_HUMAN	1	1	48.76	0.719556	1.40515	Age 60	Age 20	Calpastatin OS=Homo sapiens GN=CAST PE=1 SV=4
RL6_HUMAN	1	1	72.18	0.734843	1.67582	Age 20	Age 60	60S ribosomal protein L6 OS=Homo sapiens GN=RPL6 PE=1 SV=3
RS3_HUMAN	4	4	252.88	0.738209	1.21672	Age 20	Age 60	40S ribosomal protein S3 OS=Homo sapiens GN=RPS3 PE=1 SV=2
ST134_HUMAN	1	1	42.32	0.747419	1.27938	Age 60	Age 20	Putative protein FAM10A4 OS=Homo sapiens GN=ST13P4 PE=5 SV=1
RL31_HUMAN	1	1	45.59	0.748818	1.00987	Age 20	Age 60	60S ribosomal protein L31 OS=Homo sapiens GN=RPL31 PE=1 SV=1
LOXE3_HUMAN	1	1	89.03	0.754121	1.23148	Age 60	Age 20	Hydroperoxide isomerase ALOXE3 OS=Homo sapiens GN=ALOXE3 PE=1 SV=1
SET_HUMAN	3	3	181.5	0.764457	1.05885	Age 20	Age 60	Protein SET OS=Homo sapiens GN=SET PE=1 SV=3
IQGA1_HUMAN	7	7	550.66	0.76842	1.13969	Age 20	Age 60	Ras GTPase-activating-like protein IQGAP1 OS=Homo sapiens GN=IQGAP1 PE=1 SV=1
CO1A2_HUMAN	5	5	401.78	0.776975	1.17555	Age 20	Age 60	Collagen alpha-2(I) chain OS=Homo sapiens GN=COL1A2 PE=1 SV=7
CO1A1_HUMAN	10	10	828.67	0.7782	1.03081	Age 20	Age 60	Collagen alpha-1(I) chain OS=Homo sapiens GN=COL1A1 PE=1 SV=5
RL27A_HUMAN	2	2	108.64	0.778562	1.23503	Age 20	Age 60	60S ribosomal protein L27a OS=Homo sapiens GN=RPL27A PE=1 SV=2
ERP29_HUMAN	1	1	43.59	0.781658	1.0496	Age 60	Age 20	Endoplasmic reticulum resident protein 29 OS=Homo sapiens GN=ERP29 PE=1 SV=4
CALX_HUMAN	1	1	87.01	0.784239	1.01086	Age 20	Age 60	Calnexin OS=Homo sapiens GN=CANX PE=1 SV=2
TCP4_HUMAN	1	1	54.41	0.78781	1.07952	Age 20	Age 60	Activated RNA polymerase II transcriptional coactivator p15 OS=Homo sapiens GN=SUB1 PE=1 SV=3
ASAH1_HUMAN	1	1	44.42	0.791565	1.08915	Age 20	Age 60	Acid ceramidase OS=Homo sapiens GN=ASAH1 PE=1 SV=5
PGK1_HUMAN	3	3	216.76	0.795045	1.01828	Age 20	Age 60	Phosphoglycerate kinase 1 OS=Homo sapiens GN=PGK1 PE=1 SV=3
RINI_HUMAN	1	1	91.97	0.800057	1.36152	Age 20	Age 60	Ribonuclease inhibitor OS=Homo sapiens GN=RNH1 PE=1 SV=2
CIRBP_HUMAN	2	2	138.62	0.805368	1.06833	Age 60	Age 20	Cold-inducible RNA-binding protein OS=Homo sapiens GN=CIRBP PE=1 SV=1
TPIS_HUMAN	1	1	84.39	0.806705	1.10054	Age 20	Age 60	Triosephosphate isomerase OS=Homo sapiens GN=TPI1 PE=1 SV=3
MGST3_HUMAN	1	1	101.42	0.807959	1.04674	Age 20	Age 60	Microsomal glutathione S-transferase 3 OS=Homo sapiens GN=MGST3 PE=1 SV=1
LEG7_HUMAN	4	4	379.07	0.812017	1.02712	Age 20	Age 60	Galectin-7 OS=Homo sapiens GN=LGALS7 PE=1 SV=2
LMNA_HUMAN	10	10	833.04	0.818901	1.3074	Age 20	Age 60	Prelamin-A/C OS=Homo sapiens GN=LMNA PE=1 SV=1
KPRP_HUMAN	2	2	92.36	0.821107	1.06574	Age 20	Age 60	Keratinocyte proline-rich protein OS=Homo sapiens GN=KPRP PE=1 SV=1
CTND1_HUMAN	1	1	63.71	0.82541	1.65917	Age 20	Age 60	Catenin delta-1 OS=Homo sapiens GN=CTNND1 PE=1 SV=1
RL9_HUMAN	2	2	104.48	0.826601	1.01806	Age 60	Age 20	60S ribosomal protein L9 OS=Homo sapiens GN=RPL9 PE=1 SV=1
GATM_HUMAN	1	1	50.72	0.828192	1.23338	Age 20	Age 60	Glycine amidinotransferase, mitochondrial OS=Homo sapiens GN=GATM PE=1 SV=1
NIBL1_HUMAN	1	1	57.89	0.830195	1.03573	Age 60	Age 20	Niban-like protein 1 OS=Homo sapiens GN=FAM129B PE=1 SV=3
B3AT_HUMAN	4	4	292.8	0.830951	1.99978	Age 60	Age 20	Band 3 anion transport protein OS=Homo sapiens GN=SLC4A1 PE=1 SV=3
RL23A_HUMAN	1	1	94.32	0.831145	1.06754	Age 20	Age 60	60S ribosomal protein L23a OS=Homo sapiens GN=RPL23A PE=1 SV=1
GTR1_HUMAN	2	2	121.93	0.832782	1.00423	Age 60	Age 20	Solute carrier family 2, facilitated glucose transporter member 1 OS=Homo sapiens GN=SLC2A1 PE=1 SV=2
THIL_HUMAN	1	1	92.76	0.8381	2.41308	Age 20	Age 60	Acetyl-CoA acetyltransferase, mitochondrial OS=Homo sapiens GN=ACAT1 PE=1 SV=1
HSP74_HUMAN	1	1	50.01	0.838302	1.64396	Age 20	Age 60	Heat shock 70 kDa protein 4 OS=Homo sapiens GN=HSPA4 PE=1 SV=4
ARPC3_HUMAN	1	1	65.88	0.85073	1.05576	Age 60	Age 20	Actin-related protein 2/3 complex subunit 3 OS=Homo sapiens GN=ARPC3 PE=1 SV=3
RL30_HUMAN	1	1	53.29	0.86025	1.00154	Age 60	Age 20	60S ribosomal protein L30 OS=Homo sapiens GN=RPL30 PE=1 SV=2
TCPQ_HUMAN	1	1	95.14	0.862432	1.64245	Age 60	Age 20	T-complex protein 1 subunit theta OS=Homo sapiens GN=CCT8 PE=1 SV=4
A2ML1_HUMAN	1	1	52.46	0.865454	2.31017	Age 20	Age 60	Alpha-2-macroglobulin-like protein 1 OS=Homo sapiens GN=A2ML1 PE=1 SV=3
H15_HUMAN	1	1	56.07	0.869234	1.0415	Age 20	Age 60	Histone H1.5 OS=Homo sapiens GN=HIST1H1B PE=1 SV=3
CO7A1_HUMAN	7	7	558.03	0.873386	1.07916	Age 20	Age 60	Collagen alpha-1(VII) chain OS=Homo sapiens GN=COL7A1 PE=1 SV=2
KCRB_HUMAN	2	2	130.57	0.874225	1.19604	Age 20	Age 60	Creatine kinase B-type OS=Homo sapiens GN=CKB PE=1 SV=1
IGHG1_HUMAN	1	1	52.23	0.879617	1.04331	Age 60	Age 20	Ig gamma-1 chain C region OS=Homo sapiens GN=IGHG1 PE=1 SV=1
RP1BL_HUMAN	1	1	77.35	0.891714	1.23208	Age 20	Age 60	Ras-related protein Rap-1b-like protein OS=Homo sapiens PE=2 SV=1
PFKAL_HUMAN	1	1	100.43	0.892456	1.41708	Age 20	Age 60	ATP-dependent 6-phosphofructokinase, liver type OS=Homo sapiens GN=PFKL PE=1 SV=6
NEDD8_HUMAN	1	1	49.69	0.894299	1.04941	Age 20	Age 60	NEDD8 OS=Homo sapiens GN=NEDD8 PE=1 SV=1
RS6_HUMAN	2	2	88.78	0.899267	1.10196	Age 20	Age 60	40S ribosomal protein S6 OS=Homo sapiens GN=RPS6 PE=1 SV=1
CTNA1_HUMAN	1	1	76.93	0.906809	1.27962	Age 20	Age 60	Catenin alpha-1 OS=Homo sapiens GN=CTNNA1 PE=1 SV=1
RS25_HUMAN	2	2	134.63	0.913145	1.00872	Age 60	Age 20	40S ribosomal protein S25 OS=Homo sapiens GN=RPS25 PE=1 SV=1
RS9_HUMAN	4	4	184.06	0.927807	1.01126	Age 20	Age 60	40S ribosomal protein S9 OS=Homo sapiens GN=RPS9 PE=1 SV=3
TEBP_HUMAN	1	1	50.91	0.934986	1.73837	Age 20	Age 60	Prostaglandin E synthase 3 OS=Homo sapiens GN=PTGES3 PE=1 SV=1
HNRPM_HUMAN	1	1	54.74	0.943217	1.05442	Age 20	Age 60	Heterogeneous nuclear ribonucleoprotein M OS=Homo sapiens GN=HNRNPM PE=1 SV=3
HSPB1_HUMAN	3	3	192.06	0.96149	1.17516	Age 20	Age 60	Heat shock protein beta-1 OS=Homo sapiens GN=HSPB1 PE=1 SV=2
TACD2_HUMAN	1	1	101	0.9632	1.19792	Age 20	Age 60	Tumor-associated calcium signal transducer 2 OS=Homo sapiens GN=TACSTD2 PE=1 SV=3
TAGL2_HUMAN	3	3	272.59	0.965337	1.06732	Age 20	Age 60	Transgelin-2 OS=Homo sapiens GN=TAGLN2 PE=1 SV=3
RLA2_HUMAN	3	3	244.46	0.966359	1.03094	Age 20	Age 60	60S acidic ribosomal protein P2 OS=Homo sapiens GN=RPLP2 PE=1 SV=1
OLA1_HUMAN	1	1	66.7	0.974289	1.49623	Age 20	Age 60	Obg-like ATPase 1 OS=Homo sapiens GN=OLA1 PE=1 SV=2
ROA2_HUMAN	3	3	225.2	0.982472	1.41289	Age 20	Age 60	Heterogeneous nuclear ribonucleoproteins A2/B1 OS=Homo sapiens GN=HNRNPA2B1 PE=1 SV=2
PRELP_HUMAN	1	1	62.68	0.987995	1.12269	Age 20	Age 60	Prolargin OS=Homo sapiens GN=PRELP PE=1 SV=1
